# Auranofin and reactive oxygen species inhibit protein synthesis and regulate the level of the PLK1 protein in Ewing sarcoma cells

**DOI:** 10.1101/2024.05.13.593567

**Authors:** Joseph A. Haight, Stacia L. Koppenhafer, Elizabeth L. Geary, David J. Gordon

## Abstract

Novel therapeutic approaches are needed for the treatment of Ewing sarcoma tumors. We previously identified that Ewing sarcoma cell lines are sensitive to drugs that inhibit protein translation. However, translational and therapeutic approaches to inhibit protein synthesis in tumors are limited. In this work, we identified that reactive oxygen species, which are generated by a wide range of chemotherapy and other drugs, inhibit protein synthesis and reduce the level of critical proteins that support tumorigenesis in Ewing sarcoma cells. In particular, we identified that both hydrogen peroxide and auranofin, an inhibitor of thioredoxin reductase and regulator of oxidative stress and reactive oxygen species, activate the repressor of protein translation 4E-BP1 and reduce the levels of the oncogenic proteins RRM2 and PLK1 in Ewing and other sarcoma cell lines. These results provide novel insight into the mechanism of how ROS-inducing drugs target cancer cells via inhibition of protein translation and identify a mechanistic link between ROS and the DNA replication (RRM2) and cell cycle regulatory (PLK1) pathways.
