## Supplementary Table 1 for "Auranofin and reactive oxygen species inhibit protein synthesis and regulate the level of the PLK1 protein in Ewing sarcoma cells"

### Sheet: Sorted
EW8			TC71			RD			HT1080			U2OS
Protein/Antibody	Log2 (Doxycycline/Vehicle)		Protein/Antibody	Log2 (Doxycycline/Vehicle)		Protein/Antibody	Log2 (Doxycycline/Vehicle)		Protein/Antibody	Log2 (Doxycycline/Vehicle)		Protein/Antibody	Log2 (Doxycycline/Vehicle)
S6_pS235_S236	1.5598		4E-BP1	1.74459		4E-BP1	3.64596		4E-BP1	2.85929		4E-BP1	3.87334
4E-BP1	1.43988		S6_pS235_S236	1.61997		PAR	2.88318		S6_pS240_S244	1.47925		Claudin-7	1.34382
S6_pS240_S244	1.25512		S6_pS240_S244	1.17776		c-Jun_pS73	0.918234		S6_pS235_S236	1.23045		PAR	1.34111
PAR	0.608293		UQCRC2	0.944434		Collagen-VI	0.818724		Histone-H3_pS10	0.833904		Synaptophysin	1.20369
PLC-gamma1_pS1248	0.574923		PAR	0.758324		PAI-1	0.735924		Cyclophilin-F	0.702304		FOXM1	1.09197
JNK_pT183_Y185	0.501003		Lyn	0.733824		Caveolin-1	0.535264		MEK1	0.669904		MEK1	1.07255
c-Jun_pS73	0.431813		JNK_pT183_Y185	0.627994		IR-b	0.447604		PAR	0.664394		c-Jun_pS73	1.0017
Bad_pS112	0.423253		EphA2_pS897	0.587134		Annexin-I	0.399584		eEF2K	0.645994		S6_pS235_S236	0.926703
A-Raf_pS299	0.371083		Claudin-7	0.578294		BiP-GRP78	0.386774		Aurora-B	0.641134		eIF4E	0.885813
GSK-3a-b_pS21_S9	0.343383		MAPK_pT202_Y204	0.559634		Enolase-2	0.363034		CHD1L	0.629794		S6_pS240_S244	0.750153
p38-MAPK-_pT180_Y182	0.323343		ATP5A	0.554534		PARG	0.349504		FOXM1	0.585624		Hexokinase-II	0.749403
Claudin-7	0.315273		CD20	0.552284		Cyclophilin-F	0.341954		VEGFR-2_pY1175	0.585144		DUSP4	0.739193
CREB_pS133	0.304103		DNA_POLG	0.523404		MACC1	0.332874		Lyn	0.567554		Glucocorticoid-Receptor	0.709563
Gli1	0.300053		VHL-EPPK1	0.521214		VHL-EPPK1	0.323694		RPA32_pS4_S8	0.529544		E-Cadherin	0.633663
EphA2_pS897	0.287853		c-Jun_pS73	0.459634		MIG6	0.322514		MYH11	0.495924		PARG	0.631343
Smad4	0.278963		Glutamate-D1-2	0.458474		Shc_pY317	0.320984		PAK_pS474_S602_S560	0.482984		PLC-gamma1_pS1248	0.619943
Akt1_pS473	0.268753		Lasu1	0.440794		TFAM	0.313794		Collagen-VI	0.474834		Src_pY416	0.610913
Collagen-VI	0.262573		ERRalpha	0.438344		FRS2-alpha_pY196	0.312484		Aurora-ABC_pT288_pT232_pT198	0.461864		Gys_pS641	0.598033
S6	0.250133		CHD1L	0.433934		MAPK_pT202_Y204	0.305594		NF-kB-p65_pS536	0.425304		Rictor	0.566583
HSP27_pS82	0.239283		MMP14	0.431564		PAK4	0.301564		Lasu1	0.424634		Cyclin-B1	0.539593
HES1	0.237783		EphA2	0.424664		IRF-3	0.299934		CD20	0.416694		ASNS	0.526763
Snail	0.228203		EphA2_pY588	0.417154		TUFM	0.297464		Glutaminase	0.409544		Raptor	0.515633
E-Cadherin	0.218903		PAX8	0.411914		STING	0.294224		Ets-1	0.396624		CtIP	0.510453
Stat1_pY701	0.213473		Notch1	0.409324		PLC-gamma1_pS1248	0.293474		Src_pY527	0.376104		NDRG1_pT346	0.494233
DYRK1B	0.213333		CRABP2	0.401924		PLC-gamma2_pY759	0.290764		GSK-3B	0.374194		Aurora-A	0.485263
WTAP	0.206503		RPA32_pS4_S8	0.398284		JNK2	0.285994		DNA_POLG	0.371874		VHL-EPPK1	0.483853
EphA2	0.205943		Pdcd4	0.393164		YAP	0.284414		H2AX_pS140	0.364174		Akt_pS473	0.480073
ERRalpha	0.205763		Grp75	0.383944		VEGFR-2_pY1175	0.283564		Tyro3	0.350514		ATM	0.479593
ADAR1	0.197883		DYRK1B	0.378284		Pyk2_pY402	0.282274		YTHDF2	0.342664		PAICS	0.448703
INPP4b	0.195883		ATM_pS1981	0.374484		VAV1	0.281114		Glutamate-D1-2	0.340334		mTOR	0.441833
ZEB1	0.190153		Gli1	0.371214		BRCA1	0.276394		ATP5H	0.336084		MSH6	0.437243
Coup-TFII	0.188023		CD38	0.346804		Hexokinase-II	0.272794		Rad23A	0.330514		Tuberin_pT1462	0.426233
Stat3_pY705	0.186713		TUFM	0.333164		Vinculin	0.263644		YTHDF3	0.326634		Atg5	0.393353
Hif-1-alpha	0.183633		Synaptophysin	0.329924		Gli1	0.262554		p27_pT157	0.324274		Shc_pY317	0.370253
FAK_pY397	0.180463		TFAM	0.328464		14-3-3-beta	0.253504		DAPK1_pS308	0.324014		C-Raf	0.369013
XBP-1	0.173703		DAPK1_pS308	0.326034		HMHA1	0.252394		XPA	0.318834		RIP	0.368213
Src	0.172853		Annexin-I	0.316874		YAP_pS127	0.246074		Myosin-IIa_pS1943	0.316704		BRCA1	0.364293
PARG	0.172543		STING	0.306294		ENY2	0.244834		Merlin	0.313734		DNA-Ligase-IV	0.348413
CD29	0.168033		Stat3_pY705	0.300714		KAP1	0.243784		METTL3	0.312524		53BP1	0.339973
Mitofusin-1	0.165313		p27-Kip1	0.300644		IRS2	0.240374		p90RSK_pT573	0.307364		Rab25	0.333573
14-3-3-beta	0.163813		YTHDF3	0.294904		HLA-DQA1	0.235204		FGF-basic	0.305844		Gab2	0.323713
Tuberin_pT1462	0.162963		VASP	0.285954		HSP60	0.229584		CENP-A	0.293614		GCLC	0.318473
PAK_pS474_S602_S560	0.158253		ACLY_pS455	0.284254		ACSL1	0.229044		Stat3_pY705	0.291714		TSC1	0.313383
CA9	0.156743		Ets-1	0.283034		EphA2_pY588	0.228164		TUFM	0.290644		PAK_pS474_S602_S560	0.313283
PAX8	0.154793		FRS2-alpha_pY196	0.278794		WTAP	0.225444		Shc_pY317	0.287974		IR-b	0.304303
PAK_pT423_T402	0.151603		HMHA1	0.276344		Ambra1_pS52	0.220694		Atg5	0.282584		CRABP2	0.291383
N-Ras	0.151123		Cyclophilin-F	0.274854		DDR1_pY513	0.220434		BRCA1	0.281754		MACC1	0.284603
CD2	0.148353		MYH11	0.271884		CD74	0.217464		RPA32	0.278394		PDK1_pS241	0.270243
XPF	0.147933		Collagen-VI	0.270314		Coup-TFII	0.215004		Rad17_pS645	0.274114		C-Raf_pS338	0.267203
IGFBP3	0.145393		Ambra1_pS52	0.265984		Annexin-VII	0.204074		Grp75	0.273234		FOXO3	0.261523
Hexokinase-II	0.144513		CIITA	0.264744		MIF	0.194004		IRS2	0.273154		HMHA1	0.256693
CHD1L	0.144183		Beclin	0.262494		H2AX_pS139	0.187344		c-Jun_pS73	0.267454		CDK1_pT14	0.254903
Cyclin-D1	0.144103		ACVRL1	0.260564		FOXO3	0.187194		mTOR_pS2448	0.262184		ULK1_pS757	0.253473
UBQLN4	0.140183		ATP5H	0.259604		Twist	0.185524		Ambra1_pS52	0.262024		DUSP6	0.251843
cGAS	0.139693		PAK_pT423_T402	0.259524		MMP14	0.182894		Aurora-A	0.261874		YTHDF2	0.242913
VEGFR-2_pY1175	0.137313		Tyro3	0.256634		CRABP1	0.181714		Beclin	0.260634		PKCa	0.241163
HNRNPK	0.136643		MACC1	0.256184		Gab2	0.181694		ACSL1	0.259184		p38-MAPK-_pT180_Y182	0.236443
Caspase-8	0.136523		RSK1	0.255744		FOXM1	0.178714		Src_pY416	0.255364		MLKL	0.234493
PKC-b-II_pS660	0.136263		HSP27	0.253844		CA9	0.178614		KAP1	0.253484		ALKBH5	0.230103
HLA-DQA1	0.134423		CD31	0.250494		HNRNPK	0.177464		CD44	0.251394		TEAD	0.228533
PI3K-p110-b	0.134383		Histone-H3	0.249674		DNA_POLG	0.175504		PLC-gamma1	0.247924		Atg3	0.223983
SF2	0.131803		HLA-DR-DP-DQ-DX	0.249614		CD31	0.173054		E2F1	0.247114		PKC-b-II_pS660	0.221693
RPA32_pS4_S8	0.131093		CA9	0.244034		CREB_pS133	0.172414		c-Kit	0.246794		Histone-H3_pS10	0.219793
MMP2	0.130733		INPP4b	0.243674		Sox17	0.169474		MDM2_pS166	0.246214		CHD1L	0.215313
PERK	0.130043		Cyclin-E1	0.239684		RIP	0.168194		PRC1_pT481	0.245644		Rad17_pS645	0.205013
N-Cadherin	0.129953		Src_pY416	0.238464		SOD2	0.163984		RIP	0.243784		Syk	0.204403
DDR1_pY513	0.128823		Bcl2	0.238364		GCLM	0.159184		Rb	0.238884		Atg7	0.203313
Midkine	0.128663		Src	0.238014		Lyn	0.156714		Cyclin-B1	0.234844		Erk5	0.202953
YAP	0.127403		PI3K-p85	0.237974		PEA-15_pS116	0.156414		Stat1_pY701	0.233064		Gys	0.202703
ACLY_pS455	0.127183		Mitofusin-1	0.237224		CD29	0.155854		ATRX	0.232724		IRS2	0.199183
PDH	0.125473		XPF	0.237014		ZAP-70	0.152214		S6	0.230144		p70-S6K_pT389	0.193493
FRS2-alpha_pY196	0.125073		MITF	0.229994		CD45	0.150434		eIF4E	0.222944		Chk1_pS345	0.187593
CD134	0.124413		Smad4	0.229934		Atg5	0.149854		MITF	0.220414		ATR_pS428	0.187373
CD68	0.124293		GATA3	0.229274		IGFBP3	0.149744		JNK2	0.219564		4E-BP1_pT37_T46	0.181773
ATM_pS1981	0.123853		Smac	0.227964		SGK3	0.148944		EphA2_pY588	0.219354		TRIM25	0.180333
CD31	0.123693		Glutaminase	0.227184		Stat3_pY705	0.148604		Myosin-IIa	0.216694		Src_pY527	0.177803
PAI-1	0.123453		Hexokinase-I	0.226224		MITF	0.143474		XBP-1	0.206864		PTPN12	0.174963
BiP-GRP78	0.123203		Complex-II-Subunit	0.225374		N-Cadherin	0.141244		p27-Kip1	0.206804		EphA2	0.173783
Ambra1_pS52	0.121433		G6PD	0.223554		PTPN12	0.140534		GSK-3a-b	0.201374		SGK3	0.172313
MTSS1	0.119993		Enolase-2	0.220164		IMP3	0.139704		DM-K9-Histone-H3	0.197204		Mnk1	0.172013
PLC-gamma2_pY759	0.118803		XRCC1	0.219734		Mitofusin-1	0.137804		c-Myc	0.195444		Rb_pS807_S811	0.167713
Synaptophysin	0.118703		Transglutaminase	0.218114		YTHDF2	0.137664		Bcl2	0.195234		BCL2A1	0.163283
Akt2_pS474	0.118353		cGAS	0.216764		MTSS1	0.136384		FN14	0.194134		BMK1-Erk5_pT218_Y220	0.163073
Cyclin-E1	0.118333		53BP1	0.211914		CD2	0.132464		Rb_pS807_S811	0.193514		MIG6	0.160803
Smac	0.117983		eEF2K	0.211414		PCNA	0.130214		ATM	0.190344		4E-BP1_pS65	0.158403
Calnexin	0.117963		SOD2	0.210744		FANCD2	0.129484		BMK1-Erk5_pT218_Y220	0.185994		DYRK1B	0.158273
EGFR_pY1068	0.115693		GGPS1	0.209594		A-Raf_pS299	0.129434		GGPS1	0.182104		HSP27	0.158253
EphA2_pY588	0.114253		TRAP1	0.208844		Cyclin-D1	0.128984		UQCRC2	0.180654		c-Myc	0.156843
IMP3	0.113953		PI3K-p110-b	0.207624		c-IAP2	0.128934		PAK_pT423_T402	0.179144		PAX8	0.156133
Annexin-VII	0.111613		eIF4E	0.207194		Merlin	0.127664		MAPK_pT202_Y204	0.178004		IRF-3	0.155083
TUFM	0.111193		ACSL1	0.201474		SOD1	0.126884		Rad51	0.176294		A-Raf	0.153453
Sox2	0.110303		Caspase-8	0.201444		c-Myc	0.126334		PDK1	0.176274		A-Raf_pS299	0.149093
ACVRL1	0.109523		PAI-1	0.199054		cGAS	0.125994		Caspase-8	0.174564		JNK_pT183_Y185	0.148653
MACC1	0.108783		Twist	0.198314		YTHDF3	0.125314		RBM15	0.173944		IMP3	0.147223
SOD2	0.106943		Merlin	0.197074		SHP2	0.121074		DUSP6	0.170504		PI3K-p110-a	0.146553
CD44	0.106943		PAK_pS474_S602_S560	0.196644		p27-Kip1	0.120844		Rad50	0.166454		CSK	0.146083
CD49b	0.106513		Tau	0.194974		c-Met_pY1234_Y1235	0.119784		CIITA	0.166094		Cyclophilin-F	0.144923
DM-K9-Histone-H3	0.102673		VEGFR-2_pY1175	0.194954		JAB1	0.118294		HLA-DR-DP-DQ-DX	0.165034		Bad_pS112	0.141643
p90RSK_pT573	0.102583		Caspase-7-cleaved-	0.191424		53BP1	0.117674		eIF4G	0.162914		MCT4	0.141463
SHP-2_pY542	0.100323		SF2	0.188764		Akt2_pS474	0.116184		GATA3	0.160654		CREB_pS133	0.130333
Syk	0.0997233		VHL	0.186484		b-Actin	0.114504		14-3-3-epsilon	0.158784		PAK1	0.129923
XRCC1	0.0983733		14-3-3-epsilon	0.183624		Glucocorticoid-Receptor	0.113234		ATP5A	0.158764		PDK1	0.128453
CD45	0.0979533		Porin	0.183484		D-a-Tubulin	0.112784		HLA-DQA1	0.151974		SF2	0.126363
Annexin-I	0.0966833		CREB_pS133	0.182814		MRAP	0.112234		MLKL	0.148904		N-Cadherin	0.126313
C-Raf_pS338	0.0966333		SOX7	0.182564		Mitofusin-2	0.109964		Enolase-1	0.145914		ER-a_pS118	0.125383
DNA_POLG	0.0938633		ZEB1	0.182464		Snail	0.109414		ACVRL1	0.145814		Collagen-VI	0.125203
SHP2	0.0934533		ALKBH5	0.182144		CD134	0.108304		Slfn11	0.144014		CA9	0.121903
UGT1A	0.0928733		PARG	0.181174		FoxO3a_pS318_S321	0.105154		Tau	0.142424		Rad51	0.121143
MR1	0.0917633		E2F1	0.181034		PKC-delta_pS664	0.104494		FoxO3a_pS318_S321	0.136384		XPA	0.116383
PRC1_pT481	0.0913933		FoxO3a_pS318_S321	0.179624		Stat1_pY701	0.103854		PYGB	0.136094		GRB7	0.113873
EMA	0.0906833		Cyclin-D3	0.178484		14-3-3-epsilon	0.103274		Hexokinase-I	0.136034		Src	0.113293
Hexokinase-I	0.0897633		Bad_pS112	0.178484		SF2	0.100174		PAX8	0.131454		Chk2_pT68	0.112483
PEA-15_pS116	0.0888733		CSK	0.178134		Patched	0.0999136		FRS2-alpha_pY196	0.119594		Notch1	0.112083
NDUFB4	0.0881333		YAP	0.176404		NDUFB4	0.0986036		PARG	0.115224		ACSL1	0.108753
PD-1	0.0876133		MR1	0.174344		SOX7	0.0967636		SGK3	0.114254		PRC1_pT481	0.106653
MITF	0.0851133		YAP_pS127	0.173354		SHP-2_pY542	0.0962636		Smad4	0.111564		Stat1_pY701	0.104953
ERCC1	0.0844233		PAK4	0.173094		EGFR	0.0961736		b-Actin	0.110774		YTHDF3	0.104653
p27-Kip1	0.0838433		ER-a_pS118	0.172294		H2AX_pS140	0.0956136		Chk1_pS345	0.109224		CD2	0.0993825
MSI2	0.0808433		H2AX_pS140	0.172174		BAP1	0.0948136		Cyclin-E1	0.108424		Rictor_pT1135	0.0986625
JAB1	0.0776233		MSI2	0.171054		p53	0.0939336		Smac	0.106384		Bid	0.0972925
Notch1-cleaved	0.0751933		EGFR_pY1068	0.170754		PAK1	0.0929336		MR1	0.104964		XPF	0.0970225
CRABP1	0.0746233		Stat1_pY701	0.169744		UGT1A	0.0921036		PD-L1	0.104294		Caspase-8	0.0968125
MMP14	0.0736233		Hif-1-alpha	0.169094		AMPK-a2_pS345	0.0892636		Midkine	0.103564		Enolase-2	0.0917625
Complex-II-Subunit	0.0735233		PLC-gamma1_pS1248	0.169084		GRB7	0.0882536		XRCC1	0.103414		BiP-GRP78	0.0900425
WIPI1	0.0732633		Vinculin	0.168974		c-Abl	0.0870536		VASP	0.102864		Smad4	0.0890225
SIRP-alpha	0.0731833		HER2	0.168824		PD-1	0.0843736		Synaptophysin	0.102394		COG3	0.0857725
PI3K-p85	0.0731333		HNRNPK	0.168244		TRIP13	0.0839936		SOD1	0.100614		PDH	0.0854825
TFAM	0.0726733		Calnexin	0.167844		ARID1A	0.0823736		XPF	0.0998242		PEA-15_pS116	0.0832425
MTCO1	0.0725833		METTL3	0.164164		SFRP1	0.0799536		Enolase-2	0.0995842		PR	0.0825425
Notch3	0.0718933		PHLPP	0.163234		PKC-b-II_pS660	0.0796936		Porin	0.0991642		SOD1	0.0819825
HSP27	0.0716733		Notch3	0.163214		Grp75	0.0780236		GCLM	0.0964942		Ambra1_pS52	0.0802725
CD74	0.0715133		HLA-DQA1	0.161774		FGF-basic	0.0771336		Myt1	0.0953842		c-IAP2	0.0794325
GCLM	0.0709833		BMK1-Erk5_pT218_Y220	0.161454		HER2_pY1248	0.0765636		Calnexin	0.0932842		MelanA	0.0790725
ZAP-70	0.0691733		Annexin-VII	0.161074		PR	0.0750936		ENY2	0.0905842		IGFBP3	0.0763325
Twist	0.0676333		N-Ras	0.160794		Caspase-8	0.0747436		Gys_pS641	0.0904742		Annexin-VII	0.0758725
BRCA1	0.0675033		MMP2	0.160424		Raptor	0.0735536		mTOR	0.0882642		CD44	0.0755825
YTHDF2	0.0670133		DDR1_pY513	0.156804		PI3K-p110-b	0.0722836		Rheb	0.0877342		MDM2_pS166	0.0748125
DAPK1_pS308	0.0668133		HSP27_pS82	0.154714		EGFR_pY1068	0.0722236		SOX7	0.0862242		CD31	0.0745925
PR	0.0665133		A-Raf_pS299	0.154594		CDK9	0.0718836		PDK1_pS241	0.0853242		cGAS	0.0740025
PAX6	0.0657333		PLC-gamma2_pY759	0.154514		Rab11	0.0695636		p70-S6K1	0.0847142		UBQLN4	0.0731425
YTHDF3	0.0651833		BiP-GRP78	0.154364		PDH	0.0681236		HSP27	0.0805242		Sox17	0.0708125
YES1	0.0624733		PKC-b-II_pS660	0.153984		CD68	0.0669136		CD68	0.0789342		XIAP	0.0690125
GSK-3a-b	0.0607633		FGF-basic	0.152594		GGPS1	0.0662236		SHP-2_pY542	0.0750442		JNK2	0.0670525
YAP_pS127	0.0583733		E-Cadherin	0.151584		Rad50	0.0657636		HSP70	0.0743742		B-Raf	0.0668725
Sox17	0.0565033		14-3-3-zeta	0.151354		Enolase-1	0.0652336		Cyclin-D1	0.0737642		B-Raf_pS445	0.0653725
COG3	0.0564733		GCLM	0.150674		ADAR1	0.0649036		CDK1_pT14	0.0722942		Akt1_pS473	0.0645025
XPA	0.0560033		UGT1A	0.150594		MR1	0.0647636		14-3-3-beta	0.0705542		S6	0.0642825
CD5	0.0552033		Sox17	0.150424		Slfn11	0.0646436		ATM_pS1981	0.0689742		Vinculin	0.0634425
FoxO3a_pS318_S321	0.0544533		IMP3	0.150374		ASNS	0.0638236		MERIT40_pS29	0.0686642		LAD1	0.0634025
GGPS1	0.0526933		Rheb	0.149844		DM-Histone-H3	0.0629636		YAP_pS127	0.0663542		c-Abl_pY412	0.0633625
GRB2	0.0515333		CDK9	0.146584		Beclin	0.0627536		CD31	0.0660342		ZAP-70	0.0623825
GATA6	0.0514533		PAK1	0.146174		Rb	0.0618136		PLC-gamma2_pY759	0.0594542		METTL3	0.0619325
ATR	0.0509233		CD68	0.145894		Calnexin	0.0616836		PMS2	0.0585042		MSH2	0.0610525
MYH11	0.0506333		CD49b	0.145334		N-Ras	0.0615436		Paxillin	0.0575642		DRP1	0.0608925
Cyclophilin-F	0.0502733		HER3	0.145244		UBQLN4	0.0591336		Hexokinase-II	0.0575142		Rad23A	0.0606725
Src_pY416	0.0502733		PYGM	0.145064		B7-H4	0.0581336		Transglutaminase	0.0572042		GATA6	0.0599025
GATA3	0.0496233		Snail	0.144754		CD5	0.0575336		CD5	0.0547642		MMP2	0.0595525
TEAD	0.0485733		IGFBP3	0.144464		DM-K9-Histone-H3	0.0566036		SOD2	0.0545042		HER3	0.0581225
TRAP1	0.0451433		DM-K9-Histone-H3	0.144214		Granzyme-B	0.0524936		14-3-3-zeta	0.0522442		EGFR_pY1068	0.0561925
14-3-3-zeta	0.0448133		Glucocorticoid-Receptor	0.143964		DJ1	0.0518136		CSK	0.0508842		mTOR_pS2448	0.0557625
H2AX_pS140	0.0429533		NDUFB4	0.143934		UVRAG	0.0483836		N-Cadherin	0.0497142		FAK	0.0551825
RIP3	0.0423233		Gab2	0.142924		PRC1_pT481	0.0482636		YAP	0.0480642		RPA32	0.0550625
TRIP13	0.0419833		IRF-3	0.142414		XRCC1	0.0479436		cGAS	0.0467942		Stathmin-1	0.0519325
SFRP1	0.0417433		CD171	0.142274		ACVRL1	0.0451236		cdc2_pY15	0.0461942		CENP-A	0.0514525
BAP1	0.0413633		Cyclin-D1	0.141524		EMA	0.0447936		LCN2	0.0454442		SHP2	0.0513725
Porin	0.0404333		EMA	0.139814		DNA-Ligase-IV	0.0436836		RIP3	0.0449542		GRB2	0.0509525
HER3	0.0403833		CD134	0.139794		PDHA1	0.0426836		Mitofusin-2	0.0443842		Patched	0.0503825
Vinculin	0.0391833		14-3-3-beta	0.138364		XPF	0.0406436		Atg4B	0.0440242		IDO	0.0486525
SOX7	0.0388633		JAB1	0.138234		HSP27	0.0406336		HER3_pY1289	0.0410542		PAK4	0.0485825
MIG6	0.0384033		SHP2	0.136914		Src	0.0393336		DDR1_pY513	0.0402542		HSP60	0.0481325
MLH1	0.0370933		EVI1	0.135894		Paxillin	0.0379636		EVI1	0.0395642		RIP3	0.0472525
ULK1_pS757	0.0330633		JNK2	0.134194		EVI1	0.0379536		MLH1	0.0393142		PI3K-p85	0.0454625
G6PD	0.0316333		MTCO1	0.133814		c-Abl_pY412	0.0365636		MTSS1	0.0360142		CDKN2A	0.0451525
Glutaminase	0.0316033		CD5	0.133564		Syk	0.0363936		PI3K-p85	0.0354742		JAB1	0.0437025
DJ1	0.0305833		MTSS1	0.131434		BMK1-Erk5_pT218_Y220	0.0352136		53BP1	0.0349742		MSI2	0.0420025
BMK1-Erk5_pT218_Y220	0.0270233		Atg5	0.129654		Smad4	0.0349936		BCL2A1	0.0331642		GSK-3a-b_pS21_S9	0.0416725
Tau	0.0250833		Enolase-1	0.128254		Bid	0.0348636		CD2	0.0331442		Tau	0.0408825
ENY2	0.0247833		ERCC1	0.128164		Rab25	0.0347236		c-Abl	0.0327242		MERIT40_pS29	0.0368125
Atg3	0.0243033		DDR1	0.126344		SIRP-alpha	0.0345636		PCNA	0.0298742		YAP	0.0340025
DNA-Ligase-IV	0.0222033		MIG6	0.125604		ER-a_pS118	0.0304636		Glucocorticoid-Receptor	0.0292142		ATRX	0.0327525
ACSL1	0.0214533		H2AX_pS139	0.124424		MMP2	0.0298536		CDKN2A	0.0291842		PD-1	0.0324625
Enolase-2	0.0207833		Atg3	0.123564		Midkine	0.0268336		GATA6	0.0286142		UVRAG	0.0308125
b-Actin	0.0203333		CD45	0.123234		Smac	0.0261636		Wee1	0.0277942		Midkine	0.0296025
PAK1	0.0199433		FAK_pY397	0.121764		Myt1	0.0259636		p38-a	0.0274742		CD134	0.0289925
PGM1	0.0190533		PMS2	0.121464		ATR_pS428	0.0250436		MMP2	0.0271342		GCN5L2	0.0282025
YB1_pS102	0.0174933		GSK-3a-b	0.120504		DYRK1B	0.0244036		TFAM	0.0267242		Cyclin-E1	0.0280625
IRF-3	0.0174533		WTAP	0.117534		GCLC	0.0225736		ACLY_pS455	0.0266742		PARP	0.0266225
b-Catenin_pT41_S45	0.0148033		P-Cadherin	0.114254		Rictor	0.0206336		SHP2	0.0253642		Granzyme-B	0.0257625
Lasu1	0.0145033		PD-1	0.113684		CENP-A	0.0200336		PEA-15_pS116	0.0243142		CD4	0.0252625
SCD	0.0138333		CDKN2A	0.113324		PHGDH	0.0186536		HER3	0.0232742		CD45	0.0239425
PAK4	0.0126633		Syk	0.104954		PI3K-p85	0.0171836		ALKBH5	0.0231742		NDUFB4	0.0219125
CDT1	0.0125233		PGM1	0.103824		NRF2	0.0159136		NDUFB4	0.0229242		FoxO3a_pS318_S321	0.0216125
Cox-IV	0.0123933		PR	0.103704		METTL3	0.0157836		P-Cadherin	0.0227942		AMPKa	0.0190025
SGK3	0.0114933		PDH	0.102904		Bad_pS112	0.0154436		Annexin-VII	0.0213442		CD74	0.0184425
METTL3	0.0112533		SFRP1	0.0999142		Complex-II-Subunit	0.0118236		PDHK1	0.0207542		UBAC1	0.0183025
TSC1	0.0108333		PEA-15_pS116	0.0998942		TSC1	0.0117336		LRP6_pS1490	0.0201242		PAX6	0.0171225
p38-a	0.0101333		SGK1	0.0994542		PKCa	0.0116636		EGFR	0.0195742		B7-H4	0.0166625
MelanA	0.00985327		CD74	0.0985142		LC3A-B	0.0112636		Cdc6	0.0189342		N-Ras	0.0153225
ACC_pS79	0.00963327		N-Cadherin	0.0956942		ATM_pS1981	0.0101036		CDT1	0.0188042		NRF2	0.0139225
FOXO3	0.00789327		ARID1A	0.0947342		RBM15	0.00873363		cdc25C	0.0179442		Annexin-I	0.0130525
Rad51	0.00738327		UBQLN4	0.0941942		Tuberin_pT1462	0.00837363		IMP3	0.0173942		HSP27_pS82	0.0116625
Caspase-3-cleaved	0.00676327		ZAP-70	0.0934242		Bcl2	0.00784363		VHL-EPPK1	0.0173142		Jak2	0.0115325
EVI1	0.00673327		CRABP1	0.0912842		RIP3	0.00710363		Bim	0.0171342		14-3-3-zeta	0.0113925
HER2_pY1248	0.00653327		ENY2	0.0902242		JNK_pT183_Y185	0.00708363		N-Ras	0.0165842		TRIP13	0.0105925
Rheb	0.00610327		SOD1	0.0855642		eEF2K	0.00700363		WTAP	0.0165642		Caspase-8-cleaved	0.0104225
Gys_pS641	0.00401327		LCN2	0.0829142		Porin	0.00602363		Atg3	0.0159342		Cyclin-D1	0.0103225
ARID1A	-0.000176731		CD29	0.0804842		Akt1_pS473	0.00543363		IRF-3	0.0135042		KAP1	0.0102225
Beclin	-0.000776731		SHP-2_pY542	0.0803542		PI3K-p110-a	0.00494363		TSC1	0.0132542		Enolase-1	0.00982252
IR-b	-0.00104673		ASNS	0.0737342		Glutamate-D1-2	0.00489363		PAICS	0.0123742		RSK	0.00975252
Bak	-0.00148673		CD2	0.0735842		Rheb	0.00457363		Jagged1	0.0115142		FANCD2	0.00867252
LCN2	-0.00219673		MIF	0.0732042		MYH11	0.00378363		MSI2	0.00947425		MTSS1	0.00520252
PKA-a	-0.00274673		Lck	0.0725342		HLA-DR-DP-DQ-DX	0.00151363		AMPKa	0.00909425		Gli1	0.00498252
B-Raf_pS445	-0.00301673		p38-MAPK-_pT180_Y182	0.0699542		Erk5	-0.000526365		FOXO3	0.00734425		RBM15	0.00458252
CIITA	-0.00531673		Myosin-IIa_pS1943	0.0698142		ACLY_pS455	-0.000696365		PARP	0.00537425		PGM1	0.00363252
PI3K-p110-a	-0.0103067		S6	0.0676542		PDK1	-0.000906365		p27_pT198	0.00412425		CD38	0.00265252
Connexin-43	-0.0123867		PRC1_pT481	0.0656142		CD49b	-0.00129637		CDK9	0.00381425		ATM_pS1981	0.00224252
Akt_pS473	-0.0128167		p27_pT157	0.0649442		RRM1	-0.00172637		TRIP13	0.00120425		CD68	0.00107252
Jak2	-0.0138167		Smad3	0.0626442		CIITA	-0.00189637		PR	0.00120425		Bak	0.000582517
H2AX_pS139	-0.0151867		CDT1	0.0596342		IRF-1	-0.00502637		Rab25	0.00083425		PD-L1	0.000522517
GRB7	-0.0155567		PAX6	0.0577242		EphA2_pS897	-0.00609637		PAK4	0.00046425		HLA-DQA1	-0.00134748
CD4	-0.0157467		ULK1_pS757	0.0569842		p27_pT198	-0.00703637		Gli1	-0.00242575		DDR1_pY513	-0.00146748
Pyk2_pY402	-0.0167967		CD44	0.0560442		XPA	-0.00933637		DJ1	-0.00333575		PDHK1	-0.00175748
SOD1	-0.0178267		YES1	0.0550842		LCN2	-0.00959637		Complex-II-Subunit	-0.00388575		DJ1	-0.00246748
Rb	-0.0178667		Pyk2_pY402	0.0541542		HSP70	-0.00968637		A-Raf_pS299	-0.00435575		Pyk2_pY402	-0.00246748
Bax	-0.0182467		DNA-Ligase-IV	0.0533042		Src_pY416	-0.0100764		Notch1-cleaved	-0.00551575		ERRalpha	-0.00403748
FTO	-0.0191367		RPA32	0.0530742		ATR	-0.0112664		IGFBP3	-0.00668575		FGF-basic	-0.00442748
EGFR	-0.0193967		Patched	0.0517742		TEAD	-0.0116164		Notch1	-0.00865575		CRABP1	-0.00464748
Cdc42	-0.0205367		UBAC1	0.0508342		Cdc42	-0.0116764		DRP1	-0.00941575		MERIT40	-0.00683748
PKC-delta_pS664	-0.0228967		FOXO3	0.0502142		GATA6	-0.0118064		PI3K-p110-b	-0.00989575		c-Met_pY1234_Y1235	-0.00754748
FN14	-0.0239767		GATA6	0.0488242		Heregulin	-0.0119464		Axl	-0.0109958		c-Abl	-0.00796748
Bcl2	-0.0240967		PLC-gamma1	0.0476242		Oct-4	-0.0139064		RSK1	-0.0113358		Lasu1	-0.00837748
Tyro3	-0.0242267		FABP5	0.0469342		Creb	-0.0144564		ZEB1	-0.0113458		DAPK2	-0.0112875
HLA-DR-DP-DQ-DX	-0.0262167		RBM15	0.0456342		Axl	-0.0150764		CD171	-0.0119158		PCNA	-0.0118375
CENP-A	-0.0266067		PKCa	0.0454342		PGM1	-0.0161664		UBQLN4	-0.0122558		Lyn	-0.0122275
NRF2	-0.0267067		BRCA1	0.0450342		Cyclin-E1	-0.0164364		RRM2	-0.0122758		Elk1_pS383	-0.0123975
DM-Histone-H3	-0.0271967		GRB2	0.0423942		Lasu1	-0.0172264		Twist	-0.0123258		HNRNPK	-0.0146175
IRF-1	-0.0279767		PERK	0.0421942		Transglutaminase	-0.0189464		PD-1	-0.0138558		MMP14	-0.0149675
IL-6	-0.0293467		WIPI1	0.0409742		ERRalpha	-0.0204964		DYRK1B	-0.0141758		Notch1-cleaved	-0.0169675
PHGDH	-0.0298667		MERIT40_pS29	0.0404742		YES1	-0.0209864		SF2	-0.0142258		Atg4B	-0.0174575
IDO	-0.0313667		HSP60	0.0381742		PAK_pT423_T402	-0.0221064		GCN5L2	-0.0147158		GCLM	-0.0182775
ALKBH5	-0.0328867		Src_pY527	0.0364342		p38-a	-0.0233264		Notch3	-0.0160658		MIF	-0.0190775
14-3-3-epsilon	-0.0332667		FN14	0.0349242		Glutaminase	-0.0240164		PGM1	-0.0170258		PI3K-p110-b	-0.0216275
Bim	-0.0343967		XPA	0.0344142		Caspase-3-cleaved	-0.0266864		PAX6	-0.0171158		GSK-3B	-0.0219575
C-Raf	-0.0349567		Hexokinase-II	0.0340642		TIGAR	-0.0271764		CD29	-0.0173058		HSP70	-0.0250475
Melanoma-gp100	-0.0373267		MERIT40	0.0307742		BCL2A1	-0.0293764		Src	-0.0203058		PDHA1	-0.0250575
IGFRb	-0.0376467		MEK2	0.0304542		WIPI2	-0.0314664		Wee1_pS642	-0.0213158		Caspase-7-cleaved-	-0.0259675
Notch1	-0.0406667		UVRAG	0.0303442		IGF1R_pY1135_Y1136	-0.0317264		CtIP	-0.0221358		eIF4G	-0.0260275
PHLPP	-0.0411767		DRP1	0.0294342		Tau	-0.0322464		CD74	-0.0232758		eEF2K	-0.0265175
STING	-0.0415167		Akt_pT308	0.0290642		Atg7	-0.0328364		PTPN12	-0.0255158		PAK_pT423_T402	-0.0270375
PDHK1	-0.0416667		MEK1_pS217_S221	0.0278842		Histone-H3_pS10	-0.0328964		COG3	-0.0271358		DDB-1	-0.0272275
Slfn11	-0.0417567		PTPN12	0.0239142		DRP1	-0.0345564		DNA-Ligase-IV	-0.0272558		P-Cadherin	-0.0272875
KEAP1	-0.0482067		TEAD	0.0228242		Atg3	-0.0391364		CD45	-0.0276158		Myt1	-0.0282875
PTPN12	-0.0494667		Dvl3	0.0203742		Histone-H3	-0.0392764		PDH	-0.0281258		FRS2-alpha_pY196	-0.0289675
VASP	-0.0495667		p38-a	0.0182642		Smad3	-0.0394964		Raptor	-0.0285758		NF-kB-p65_pS536	-0.0295175
UVRAG	-0.0497267		COG3	0.0174042		Jak2	-0.0408864		Granzyme-B	-0.0289758		ATR	-0.0306475
PCNA	-0.0504167		Paxillin	0.0167442		RSK1	-0.0420064		CRABP2	-0.0315258		14-3-3-epsilon	-0.0312475
DUSP4	-0.0512967		b-Catenin	0.0160842		CtIP	-0.0435964		PYGM	-0.0330758		DM-Histone-H3	-0.0313475
MRAP	-0.0521367		TSC1	0.0156642		FAK_pY397	-0.0447064		TRAP1	-0.0331358		Beclin	-0.0323275
IGF1R_pY1135_Y1136	-0.0531867		MLH1	0.0154142		IL-6	-0.0463364		CD134	-0.0337458		SOD2	-0.0367675
b-Catenin	-0.0534667		FTO	0.0142342		p38-MAPK-_pT180_Y182	-0.0472764		Mitofusin-1	-0.0348258		Melanoma-gp100	-0.0430575
RSK1	-0.0535367		BAP1	0.0115942		PERK	-0.0481564		Dvl3	-0.0350858		D-a-Tubulin	-0.0434375
D-a-Tubulin	-0.0540467		CtIP	0.00986422		HES1	-0.0490264		ATR	-0.0407158		Mitofusin-2	-0.0439675
Raptor	-0.0543067		YTHDF2	0.00683422		p27_pT157	-0.0504164		E-Cadherin	-0.0409358		PLC-gamma1	-0.0442075
Glutamate-D1-2	-0.0560267		PKA-a	0.00288422		CHD1L	-0.0545864		Sox17	-0.0412058		WTAP	-0.0448775
PDK1_pS241	-0.0573067		Rictor_pT1135	0.00147422		Rad17_pS645	-0.0559964		MEK1_pS217_S221	-0.0416758		p27_pT198	-0.0450675
ATP5H	-0.0577767		ADAR1	-0.000555781		TFRC	-0.0571264		EMA	-0.0443858		MR1	-0.0464875
B7-H4	-0.0586467		ATRX	-0.00148578		SCD	-0.0572864		UGT1A	-0.0446658		ACLY_pS455	-0.0486375
c-Abl_pY412	-0.0608067		DUSP4	-0.00242578		Akt_pS473	-0.0574364		EGFR_pY1068	-0.0450058		MITF	-0.0492675
HSP60	-0.0613367		MCT4	-0.00266578		CSK	-0.0576664		CA9	-0.0450658		Dvl3	-0.0510775
TIGAR	-0.0616767		b-Actin	-0.00526578		PARP	-0.0578964		CRABP1	-0.0458258		AMPK-a2_pS345	-0.0515375
MIF	-0.0621467		GSK-3a-b_pS21_S9	-0.00598578		CD20	-0.0580864		VEGFR-2	-0.0464158		TTF1	-0.0524575
RIP	-0.0635667		c-Abl	-0.00763578		ER-a	-0.0589064		PDHA1	-0.0474558		RSK1	-0.0525175
Rictor	-0.0639467		SGK3	-0.00974578		PAX6	-0.0617564		U-Histone-H2B	-0.0475658		IL-6	-0.0531475
SDHA	-0.0657267		RSK	-0.0101058		14-3-3-zeta	-0.0618964		BiP-GRP78	-0.0492858		TRIM24	-0.0533175
Glucocorticoid-Receptor	-0.0689967		GCLC	-0.0123058		CDKN2A	-0.0631064		ERCC1	-0.0498358		Tuberin	-0.0542775
HER2	-0.0694567		eIF4G	-0.0128658		DDB-1	-0.0644264		G6PD	-0.0521358		PLC-gamma2_pY759	-0.0552475
CtIP	-0.0711267		ATR	-0.0171158		Synaptophysin	-0.0656264		UBAC1	-0.0527458		Twist	-0.0562775
Creb	-0.0712767		PARP	-0.0172958		Caspase-8-cleaved	-0.0663464		HNRNPK	-0.0529358		STING	-0.0569875
c-IAP2	-0.0715967		AceCS1	-0.0177758		AMPKa	-0.0678964		MSH2	-0.0532858		Rab11	-0.0570175
PD-L1	-0.0730667		IRS1	-0.0182658		p70-S6K1	-0.0710264		GCLC	-0.0543458		Akt2_pS474	-0.0573875
IRS1	-0.0736467		ERCC5	-0.0188458		DAPK2	-0.0724264		BAP1	-0.0555858		EphA2_pY588	-0.0583575
Rictor_pT1135	-0.0745567		PCNA	-0.0189058		VASP	-0.0742664		AMPK-a2_pS345	-0.0635958		Creb	-0.0591275
Rab25	-0.0757967		c-IAP2	-0.0192958		FABP5	-0.0752864		Bcl-xL	-0.0642258		ADAR1	-0.0625275
CDKN2A	-0.0758167		MDM2_pS166	-0.0199358		eIF4E	-0.0765764		TRIM24	-0.0651258		cdc25C	-0.0633075
Gli3	-0.0763167		EGFR_pY1173	-0.0203958		MLH1	-0.0774564		DNMT1	-0.0651358		PKC-delta_pS664	-0.0634175
DRP1	-0.0765167		NRF2	-0.0242658		MelanA	-0.0789864		ARID1A	-0.0652758		IGF1R_pY1135_Y1136	-0.0666275
MERIT40_pS29	-0.0786367		AMPKa	-0.0249858		Cyclin-B1	-0.0826464		PEA-15	-0.0685558		TIGAR	-0.0703675
PDHA1	-0.0789567		PDK1	-0.0283858		FN14	-0.0833964		SFRP1	-0.0722358		BAP1	-0.0704875
Akt_pT308	-0.0797767		MEK1	-0.0287158		XIAP	-0.0836864		Chk2_pT68	-0.0729258		Chk2	-0.0718575
Oct-4	-0.0805567		Cox-IV	-0.0294858		Bak	-0.0838064		Creb	-0.0732058		Rb	-0.0719775
c-Abl	-0.0833067		Rab25	-0.0298258		TTF1	-0.0846064		Lck	-0.0732258		VAV1	-0.0745475
P-Cadherin	-0.0846267		MRAP	-0.0305958		COG3	-0.0903464		TTF1	-0.0750358		VEGFR-2_pY1175	-0.0747075
AMPK-a2_pS345	-0.0848967		EGFR	-0.0328858		G6PD	-0.0909164		MelanA	-0.0761058		Stat3_pY705	-0.0758475
ACC1	-0.0853067		Tuberin_pT1462	-0.0358258		PLC-gamma1	-0.0920264		Mnk1	-0.0765458		Stat5a	-0.0796675
Cyclin-D3	-0.0858667		CENP-A	-0.0398258		PAK_pS474_S602_S560	-0.0925264		p70-S6K_pT389	-0.0776758		PEA-15	-0.0831575
FAK	-0.0888867		b-Catenin_pT41_S45	-0.0427558		E2F1	-0.0934864		ADAR1	-0.0784758		Caspase-3-cleaved	-0.0842175
PMS2	-0.0890167		IDO	-0.0430958		mTOR	-0.0935764		Chk2	-0.0790258		MEK2	-0.0881375
Grp75	-0.0891667		D-a-Tubulin	-0.0434158		ULK1_pS757	-0.0941864		CD26	-0.0797758		Akt1	-0.0912475
AMPKa	-0.0900967		Bim	-0.0437258		Stathmin-1	-0.0954464		TEAD	-0.0799658		Calnexin	-0.0915975
Gys	-0.0915467		Bax	-0.0442058		E-Cadherin	-0.0955664		FANCD2	-0.0807058		PMS2	-0.0933775
GCN5L2	-0.0918267		CD26	-0.0443558		Hexokinase-I	-0.0961964		FAK_pY397	-0.0816458		TFAM	-0.0954275
c-Met_pY1234_Y1235	-0.0924767		PDHA1	-0.0461758		LAD1	-0.0965164		UVRAG	-0.0832258		VHL	-0.0988875
Smad1	-0.0938767		RIP3	-0.0467358		GRB2	-0.0965564		CD4	-0.0832958		p53	-0.0997075
c-Myc	-0.0944967		HER2_pY1248	-0.0471258		Sox2	-0.0998364		EGFR_pY1173	-0.0843458		Mitofusin-1	-0.0998575
p27_pT157	-0.0970467		TRIP13	-0.0474558		PAX8	-0.101196		HER2_pY1248	-0.0847158		CD5	-0.100957
DDR1	-0.0972467		Axl	-0.0490558		CD4	-0.101366		NRF2	-0.0853058		MEK1_pS217_S221	-0.101107
RBM15	-0.0980367		BRD4	-0.0503058		Jagged1	-0.101916		c-Met_pY1234_Y1235	-0.0870458		WIPI2	-0.101937
E2F1	-0.0994567		c-Myc	-0.0505058		MEK2	-0.103906		DM-Histone-H3	-0.0876458		Paxillin	-0.105737
Transglutaminase	-0.100267		FAK	-0.0513458		CDK1_pT14	-0.104046		Caspase-7-cleaved-	-0.0882158		Wee1_pS642	-0.107317
BRD4	-0.103097		PD-L1	-0.0528158		PRAS40_pT246	-0.104156		CREB_pS133	-0.0889258		PHGDH	-0.107987
PRAS40	-0.105207		Jak2	-0.0538458		SLC1A5	-0.104186		ER-a_pS118	-0.0908958		VASP	-0.108387
FGF-basic	-0.107847		Oct-4	-0.0598858		B-Raf	-0.104236		PAK1	-0.0909158		SOX7	-0.110607
FANCD2	-0.110317		PDHK1	-0.0612558		PDK1_pS241	-0.104696		WIPI1	-0.0913858		SLC1A5	-0.111667
Rab11	-0.112287		VEGFR-2	-0.0612658		Hif-1-alpha	-0.104776		PKC-b-II_pS660	-0.0949358		XRCC1	-0.111827
MCT4	-0.115867		Slfn11	-0.0615458		Wee1_pS642	-0.105516		ERCC5	-0.0973458		Snail	-0.114507
Chk1	-0.116917		PDK1_pS241	-0.0667958		XBP-1	-0.105556		D-a-Tubulin	-0.0996758		Chk1_pS296	-0.117717
Lyn	-0.118157		Mnk1	-0.0682758		IRS1	-0.105746		FABP5	-0.103316		PKM2	-0.118287
Patched	-0.118287		p70-S6K_pT389	-0.0684258		CD38	-0.112786		DAPK2	-0.103776		GSK-3a-b	-0.118397
Enolase-1	-0.119987		Melanoma-gp100	-0.0686058		PMS2	-0.113566		YES1	-0.104246		Rad50	-0.119757
Aurora-A	-0.120247		Myosin-IIa	-0.0694358		Bim	-0.118726		c-IAP2	-0.104326		PKC-a-b-II_pT638_T641	-0.120407
PKCa	-0.120837		VAV1	-0.0694858		c-Kit	-0.119006		p53	-0.106976		TFRC	-0.125797
Caspase-8-cleaved	-0.121187		Rb	-0.0703558		b-Catenin_pT41_S45	-0.119786		SCD	-0.107866		Hif-1-alpha	-0.126217
SLC1A5	-0.124447		PYGB	-0.0736658		C-Raf	-0.122006		PRAS40_pT246	-0.107946		GGPS1	-0.126407
PYGM	-0.124617		C-Raf_pS338	-0.0742658		VHL	-0.122876		Jak2	-0.108096		14-3-3-beta	-0.126537
NDRG1_pT346	-0.125227		Akt2_pS474	-0.0745958		MERIT40	-0.122926		ERRalpha	-0.108776		LRP6_pS1490	-0.126817
53BP1	-0.126087		Chk1_pS345	-0.0754158		Caspase-7-cleaved-	-0.123456		TIGAR	-0.109136		CDT1	-0.132697
ER-a	-0.126177		GSK-3B	-0.0768658		C-Raf_pS338	-0.125696		MACC1	-0.110316		FABP5	-0.136547
CD171	-0.126747		Shc_pY317	-0.0805758		PDHK1	-0.125926		C-Raf	-0.110346		p38-a	-0.137347
RRM1	-0.127757		TIGAR	-0.0810258		SGK1	-0.126376		MRAP	-0.111696		SHP-2_pY542	-0.137627
Bid	-0.128127		Rad50	-0.0810658		MLKL	-0.126926		Chk1	-0.112466		PRAS40_pT246	-0.139937
p53	-0.128877		Fibronectin	-0.0818158		RPA32_pS4_S8	-0.127036		b-Catenin_pT41_S45	-0.112746		ERCC5	-0.145527
CRABP2	-0.129187		TRIM24	-0.0827958		IDO	-0.127066		XIAP	-0.113476		p90RSK_pT573	-0.145927
FOXM1	-0.130647		IRS2	-0.0846158		MCT4	-0.127536		FTO	-0.113986		Merlin	-0.149597
PKC-a-b-II_pT638_T641	-0.132207		c-Abl_pY412	-0.0856658		Chk1_pS296	-0.130056		HSP27_pS82	-0.115756		MRAP	-0.153547
LAD1	-0.132277		Notch1-cleaved	-0.0892958		HER2	-0.133416		Sox2	-0.118676		SCD	-0.153787
SGK1	-0.136087		SCD	-0.0905158		MERIT40_pS29	-0.137166		ZAP-70	-0.121866		UGT1A	-0.154687
Paxillin	-0.137527		PRAS40_pT246	-0.0923558		Tyro3	-0.137236		Elk1_pS383	-0.121886		TUFM	-0.156087
CD20	-0.137597		Creb	-0.0926458		NDRG1_pT346	-0.137336		Caspase-3-cleaved	-0.121996		Oct-4	-0.157777
Ets-1	-0.137737		ER-a	-0.0929558		p90RSK_pT573	-0.138476		EphA2	-0.126846		p70-S6K1	-0.158837
Jagged1	-0.137947		Bak	-0.0942758		ATP5H	-0.142146		IGFBP2	-0.128466		HER3_pY1289	-0.159707
TFRC	-0.138157		Sox2	-0.0953858		AceCS1	-0.143256		Annexin-I	-0.128756		p27_pT157	-0.160087
Gab2	-0.139497		HSP70	-0.0959858		NAPSIN-A	-0.149376		CD38	-0.131386		Porin	-0.162107
LC3A-B	-0.140797		DM-Histone-H3	-0.0970258		UBAC1	-0.149676		PKCa	-0.132396		ZEB1	-0.164147
DAPK2	-0.141057		Histone-H3_pS10	-0.100166		Melanoma-gp100	-0.150366		ATR_pS428	-0.132416		H2AX_pS140	-0.164747
WIPI2	-0.141907		p70-S6K1	-0.100916		Mnk1	-0.150516		CD49b	-0.135056		NAPSIN-A	-0.164947
CDK9	-0.142407		IL-6	-0.101366		Bax	-0.151816		Patched	-0.138246		LCN2	-0.167387
eIF4E	-0.143457		LDHA	-0.103896		HER3_pY1289	-0.154546		p38-MAPK	-0.139366		ACVRL1	-0.168187
ER-a_pS118	-0.145587		Erk5	-0.106086		GSK-3a-b_pS21_S9	-0.154886		4E-BP1_pS65	-0.140916		EGFR_pY1173	-0.168507
AMPKa_pT172	-0.151627		Jagged1	-0.106486		Cox-IV	-0.155746		Rab11	-0.143476		SGK1	-0.169997
VHL	-0.151757		IGFRb	-0.109016		Cdc6	-0.156696		H2AX_pS139	-0.144076		Smac	-0.173307
Mitofusin-2	-0.153157		Akt1_pS473	-0.110536		ERCC1	-0.157206		c-Abl_pY412	-0.146356		EMA	-0.174377
Wee1_pS642	-0.153507		Raptor	-0.114806		Wee1	-0.157316		Histone-H3	-0.150096		cdc2_pY15	-0.177297
Stat5a	-0.154757		LAD1	-0.114806		Elk1_pS383	-0.157596		Akt_pT308	-0.152026		H2AX_pS139	-0.178167
NAPSIN-A	-0.155157		PHGDH	-0.116846		TRIM25	-0.161156		RSK	-0.152466		RPA32_pS4_S8	-0.178267
PREX1	-0.155727		Rab11	-0.117816		PAICS	-0.163046		HMHA1	-0.155836		PTEN	-0.178307
A-Raf	-0.156667		Caspase-8-cleaved	-0.118146		Atg4B	-0.163126		JNK_pT183_Y185	-0.156556		FTO	-0.180687
Cdc6	-0.157567		RIP	-0.118946		PYGM	-0.164166		Vinculin	-0.156746		VEGFR-2	-0.184107
HSP70	-0.159597		Granzyme-B	-0.121636		Chk2_pT68	-0.165446		Syk	-0.157466		KEAP1	-0.184807
Elk1_pS383	-0.161147		PI3K-p110-a	-0.122426		ERCC5	-0.165966		HSP60	-0.158006		EGFR	-0.188617
ATRX	-0.161377		SLC1A5	-0.123366		ATRX	-0.166056		Bad_pS112	-0.164006		SFRP1	-0.192237
B7-H3	-0.163397		Atg7	-0.124086		Lck	-0.167866		Akt1	-0.165976		DM-K9-Histone-H3	-0.196007
MEK1	-0.163437		YB1_pS102	-0.125726		EGFR_pY1173	-0.170116		Puma	-0.168356		Jagged1	-0.198937
ERCC5	-0.164527		IGF1R_pY1135_Y1136	-0.128646		Mcl-1	-0.170176		eEF2	-0.168916		Smad1	-0.204107
Atg4B	-0.167507		Smad1	-0.129076		HER3	-0.171336		GRB7	-0.169716		ENY2	-0.206437
CSK	-0.167807		GCN5L2	-0.129996		Chk2	-0.172546		Smad3	-0.169836		Notch3	-0.208977
Dvl3	-0.168117		Bcl-xL	-0.132656		CD44	-0.175156		Cdc42	-0.172056		Aurora-B	-0.209107
Chk1_pS345	-0.168157		Cdc42	-0.132836		Connexin-43	-0.175656		Bak	-0.174036		Akt_pT308	-0.209717
VAV1	-0.171497		IRF-1	-0.134516		Cox2	-0.178236		B7-H4	-0.177206		Chk1	-0.209817
PYGB	-0.173087		Gli3	-0.135386		CDT1	-0.180076		MERIT40	-0.177506		p38-MAPK	-0.210087
CD38	-0.173697		HES1	-0.137006		ATM	-0.185566		Caveolin-1	-0.179446		CD26	-0.211227
Atg7	-0.175907		DAPK2	-0.138976		A-Raf	-0.186456		Bid	-0.181916		HLA-DR-DP-DQ-DX	-0.217427
Caspase-7-cleaved-	-0.175927		PKC-delta_pS664	-0.138976		PKA-a	-0.187646		IGFRb	-0.184716		b-Actin	-0.217517
Shc_pY317	-0.177297		NF-kB-p65_pS536	-0.140096		FAK	-0.188536		Rictor	-0.184866		CIITA	-0.218177
EGFR_pY1173	-0.178137		SDHA	-0.140936		RSK	-0.189186		BRD4	-0.186256		Akt2	-0.219597
Smad3	-0.178607		MelanA	-0.143726		CRABP2	-0.189476		Heregulin	-0.186896		G6PD	-0.220317
MERIT40	-0.179157		Elk1_pS383	-0.150646		Rictor_pT1135	-0.198616		Akt_pS473	-0.187566		MLH1	-0.220487
Atg5	-0.184217		U-Histone-H2B	-0.152096		ATP5A	-0.199986		PERK	-0.187606		CD20	-0.222337
IRS2	-0.187227		Caspase-3-cleaved	-0.154306		Chk1_pS345	-0.202136		Snail	-0.188596		Bax	-0.226797
TAZ	-0.187687		Cdc6	-0.155326		B-Raf_pS445	-0.203246		STING	-0.192126		GATA3	-0.227337
Chk1_pS296	-0.188177		PRAS40	-0.155866		cdc2_pY15	-0.209986		C-Raf_pS338	-0.193356		YB1_pS102	-0.234877
XIAP	-0.191217		mTOR_pS2448	-0.158426		ALKBH5	-0.210706		Oct-4	-0.194896		HER2_pY1248	-0.236157
PDK1	-0.191607		Myt1	-0.159176		TRIM24	-0.215516		Rictor_pT1135	-0.196006		CD29	-0.237617
DDB-1	-0.193847		TRIM25	-0.159626		Puma	-0.216666		Tuberin_pT1462	-0.198356		PYGM	-0.239327
GSK-3B	-0.195457		XBP-1	-0.160726		MSI2	-0.221256		Smad1	-0.200086		Rheb	-0.243847
Aurora-ABC_pT288_pT232_pT198	-0.196087		Bid	-0.161876		MDM2_pS166	-0.221886		PKC-delta_pS664	-0.203636		Cox2	-0.247337
GCLC	-0.197837		PKC-a-b-II_pT638_T641	-0.162336		IGFRb	-0.227996		INPP4b	-0.204736		Grp75	-0.249577
PRAS40_pT246	-0.201847		MLKL	-0.167036		P-Cadherin	-0.230986		PI3K-p110-a	-0.207506		PKA-a	-0.253787
PARP	-0.202137		Cox2	-0.167966		TRAP1	-0.231446		Erk5	-0.207786		YES1	-0.254937
MDM2_pS166	-0.202207		FOXM1	-0.167966		Rad51	-0.231956		MSH6	-0.211416		Cdc6	-0.257077
Erk5	-0.202387		Rictor	-0.170716		4E-BP1_pS65	-0.234156		KEAP1	-0.213646		DNA_POLG	-0.261437
Tuberin	-0.206147		Puma	-0.173196		CD26	-0.236056		Gys	-0.214676		Smad3	-0.262377
Granzyme-B	-0.211297		Rad23A	-0.182116		RPA32	-0.238546		p38-MAPK-_pT180_Y182	-0.218136		Lck	-0.268077
mTOR_pS2448	-0.212157		Chk2	-0.183686		GSK-3a-b	-0.238626		YB1_pS102	-0.218316		Akt	-0.268397
UBAC1	-0.219317		HER3_pY1289	-0.184896		Myosin-IIa_pS1943	-0.250506		WIPI2	-0.224616		Puma	-0.268637
p27_pT198	-0.223027		mTOR	-0.186226		Aurora-A	-0.252066		PHLPP	-0.225856		Heregulin	-0.273067
eEF2K	-0.224527		KAP1	-0.188436		GSK-3B	-0.252166		Cox2	-0.228136		DDR1	-0.278307
p38-MAPK	-0.224877		4E-BP1_pS65	-0.189916		Ets-1	-0.252516		TAZ	-0.230606		LC3A-B	-0.280787
Bcl-xL	-0.225207		BCL2A1	-0.192796		Akt2	-0.253436		SGK1	-0.232706		p27-Kip1	-0.281257
Src_pY527	-0.225757		B7-H4	-0.192986		MEK1_pS217_S221	-0.253786		Stathmin-1	-0.232996		Aurora-ABC_pT288_pT232_pT198	-0.283137
Stat3	-0.226237		Akt_pS473	-0.193566		UQCRC2	-0.255336		IL-6	-0.236816		IRF-1	-0.285077
mTOR	-0.228217		eEF2	-0.194416		BRD4	-0.259736		LC3A-B	-0.237206		FAK_pY397	-0.286307
Heregulin	-0.229897		p53	-0.196726		RRM2	-0.261256		Akt1_pS473	-0.240806		eIF4E_pS209	-0.290537
Merlin	-0.232487		Caveolin-1	-0.198236		PYGB	-0.261386		RRM1	-0.241236		U-Histone-H2B	-0.293997
ATR_pS428	-0.235057		WIPI2	-0.198646		YB1_pS102	-0.261996		MIF	-0.242206		c-Kit	-0.296087
AceCS1	-0.238837		Aurora-B	-0.200596		eIF4G	-0.263596		PRAS40	-0.245006		Tyro3	-0.298707
RSK	-0.239617		C-Raf	-0.204366		MEK1	-0.269196		PKA-a	-0.246796		Bcl2	-0.304917
B-Raf	-0.240137		Midkine	-0.204976		Akt1	-0.272096		NAPSIN-A	-0.248636		IGFBP2	-0.306957
HER3_pY1289	-0.240437		MSH2	-0.206996		p44-42-MAPK	-0.273066		Melanoma-gp100	-0.249036		PYGB	-0.309317
Chk2	-0.241157		AMPK-a2_pS345	-0.207336		SDHA	-0.274526		PKM2	-0.251326		ERCC1	-0.315497
TRIM25	-0.243257		CD4	-0.208976		Bcl-xL	-0.274646		IRF-1	-0.254026		b-Catenin_pT41_S45	-0.315567
VHL-EPPK1	-0.244617		Heregulin	-0.213366		Gys_pS641	-0.286506		MEK2	-0.254746		RRM1	-0.316477
Puma	-0.246467		B7-H3	-0.214946		Rad23A	-0.287156		Stat5a	-0.256726		Hexokinase-I	-0.316567
Wee1	-0.246667		ATM	-0.214986		NF-kB-p65_pS536	-0.292546		PHGDH	-0.267966		BRD4	-0.328157
Caveolin-1	-0.248247		ACC1	-0.215466		Chk1	-0.293726		PKC-a-b-II_pT638_T641	-0.270156		Glutamate-D1-2	-0.329397
Lck	-0.248387		Stathmin-1	-0.217526		Akt_pT308	-0.300256		IR-b	-0.270586		IRS1	-0.329677
p44-42-MAPK	-0.249267		TFRC	-0.218656		mTOR_pS2448	-0.300846		B-Raf_pS445	-0.272546		LDHA	-0.329927
Stathmin-1	-0.252137		Mitofusin-2	-0.220016		U-Histone-H2B	-0.301486		HER2	-0.273486		Cox-IV	-0.337037
Mnk1	-0.252957		c-Met_pY1234_Y1235	-0.222326		GATA3	-0.307646		IGF1R_pY1135_Y1136	-0.276656		ATP5H	-0.346687
ATP5A	-0.254117		LRP6_pS1490	-0.226766		FTO	-0.310586		Bax	-0.277826		PRAS40	-0.355007
NF-kB-p65_pS536	-0.254567		XIAP	-0.227296		PTEN	-0.313146		Caspase-8-cleaved	-0.281846		MYH11	-0.359307
Myosin-IIa_pS1943	-0.261967		p27_pT198	-0.229576		Rb_pS807_S811	-0.313896		ER-a	-0.282476		Complex-II-Subunit	-0.359587
FABP5	-0.263487		PTEN	-0.232656		Src_pY527	-0.316436		IRS1	-0.283566		AceCS1	-0.366757
Akt1	-0.264617		p21	-0.235386		VEGFR-2	-0.320226		JAB1	-0.283806		TRAP1	-0.370207
p21	-0.272277		FANCD2	-0.239756		MSH2	-0.326016		TRIM25	-0.284086		ER-a	-0.370957
ASNS	-0.272377		PEA-15	-0.240366		ZEB1	-0.329066		p44-42-MAPK	-0.284616		p44-42-MAPK	-0.373617
HMHA1	-0.276137		c-Kit	-0.240686		KEAP1	-0.336316		Tuberin	-0.288516		Bim	-0.375537
MLKL	-0.278657		TTF1	-0.242616		EphA2	-0.337696		PLC-gamma1_pS1248	-0.302356		Myosin-IIa	-0.378617
Cox2	-0.286277		Akt1	-0.243436		Aurora-B	-0.343516		Coup-TFII	-0.305746		Myosin-IIa_pS1943	-0.381937
Fibronectin	-0.287577		LC3A-B	-0.255696		Myosin-IIa	-0.343946		IDO	-0.306616		Bcl-xL	-0.386667
VEGFR-2	-0.289627		SIRP-alpha	-0.258156		TAZ	-0.344486		Gab2	-0.308496		Cdc42	-0.388157
eIF4E_pS209	-0.294637		Gys_pS641	-0.259626		LRP6_pS1490	-0.349636		Stat3	-0.308836		CDK9	-0.391477
eIF4G	-0.296307		PAICS	-0.263076		cdc25C	-0.351486		FAK	-0.310916		PREX1	-0.399057
PLC-gamma1	-0.304917		NAPSIN-A	-0.263996		PRAS40	-0.363876		B-Raf	-0.317066		Mcl-1	-0.400517
PEA-15	-0.308217		Tuberin	-0.271166		eIF4E_pS209	-0.367446		VHL	-0.320326		IGFRb	-0.401307
KAP1	-0.312987		DJ1	-0.278026		WIPI1	-0.369616		Atg7	-0.325256		E2F1	-0.405237
MEK2	-0.315577		Atg4B	-0.279116		PKM2	-0.385986		Akt2_pS474	-0.329706		YAP_pS127	-0.406617
Myt1	-0.327927		p44-42-MAPK	-0.280966		Smad1	-0.394336		Cyclin-D3	-0.336016		ACC1	-0.406877
TRIM24	-0.329957		RRM1	-0.281486		Stat5a	-0.398606		Gli3	-0.340656		PHLPP	-0.415907
p70-S6K1	-0.332057		Connexin-43	-0.293566		PEA-15	-0.399856		GRB2	-0.342726		PERK	-0.417997
TTF1	-0.333267		Chk1_pS296	-0.307316		p70-S6K_pT389	-0.418686		Cox-IV	-0.346276		AMPKa_pT172	-0.430887
CD26	-0.335747		Coup-TFII	-0.308196		MSH6	-0.423186		ULK1_pS757	-0.363146		SDHA	-0.432747
Chk2_pT68	-0.337217		eIF4E_pS209	-0.312976		PHLPP	-0.443746		SLC1A5	-0.374126		SIRP-alpha	-0.436227
AR	-0.339407		MSH6	-0.313246		Tuberin	-0.444286		LAD1	-0.374616		RRM2	-0.436367
Akt	-0.347297		GRB7	-0.317206		p38-MAPK	-0.444806		Akt	-0.383546		Histone-H3	-0.444647
LRP6_pS1490	-0.351877		p38-MAPK	-0.318636		DAPK1_pS308	-0.448596		Akt2	-0.390966		Slfn11	-0.445727
PAICS	-0.352787		4E-BP1_pT37_T46	-0.319616		Aurora-ABC_pT288_pT232_pT198	-0.452466		A-Raf	-0.394786		CD49b	-0.450137
Histone-H3_pS10	-0.359427		Chk2_pT68	-0.333776		Dvl3	-0.465176		b-Catenin	-0.401806		Wee1	-0.452467
4E-BP1_pS65	-0.361407		ATR_pS428	-0.344586		4E-BP1_pT37_T46	-0.469376		MIG6	-0.403836		XBP-1	-0.484407
4E-BP1_pT37_T46	-0.364347		A-Raf	-0.355526		INPP4b	-0.477406		Pyk2_pY402	-0.420906		FASN	-0.502727
DUSP6	-0.366007		Stat5a	-0.363306		Gli3	-0.481936		MTCO1	-0.424766		WIPI1	-0.506777
Rad50	-0.373917		B-Raf_pS445	-0.371146		MTCO1	-0.485136		VAV1	-0.429236		Ets-1	-0.509287
cdc2_pY15	-0.398987		p90RSK_pT573	-0.374736		AMPKa_pT172	-0.485756		GSK-3a-b_pS21_S9	-0.438796		Coup-TFII	-0.521847
Akt2	-0.399827		PKM2	-0.377256		Akt	-0.486096		4E-BP1_pT37_T46	-0.439236		Cyclin-D3	-0.530947
Axl	-0.404267		Wee1_pS642	-0.380836		GCN5L2	-0.493876		Chk1_pS296	-0.453186		PLK1	-0.538787
DNMT1	-0.407677		KEAP1	-0.386086		Notch1-cleaved	-0.516746		PTEN	-0.489776		MAPK_pT202_Y204	-0.545007
PLK1	-0.414427		B-Raf	-0.399166		PREX1	-0.523956		SIRP-alpha	-0.496446		Connexin-43	-0.546177
RRM2	-0.414427		TAZ	-0.402356		DDR1	-0.555946		AceCS1	-0.499136		TAZ	-0.548337
MSH2	-0.414927		DUSP6	-0.404336		S6	-0.564986		Claudin-7	-0.504306		Stat3	-0.556947
FASN	-0.417647		Mcl-1	-0.426486		AR	-0.579026		PREX1	-0.509086		EVI1	-0.560787
U-Histone-H2B	-0.417967		Aurora-A	-0.426706		DNMT1	-0.580696		eIF4E_pS209	-0.516726		Caveolin-1	-0.564197
Rad23A	-0.428477		PREX1	-0.437296		DUSP6	-0.595976		Mcl-1	-0.524526		B7-H3	-0.581757
p70-S6K_pT389	-0.435737		AR	-0.443926		B7-H3	-0.612006		DDR1	-0.528726		eEF2	-0.591277
Myosin-IIa	-0.441787		Aurora-ABC_pT288_pT232_pT198	-0.455006		Gys	-0.615476		SDHA	-0.547156		DNMT1	-0.599777
Pdcd4	-0.446907		Chk1	-0.458656		LDHA	-0.635116		AMPKa_pT172	-0.565066		Sox2	-0.600367
BCL2A1	-0.446967		Rad17_pS645	-0.465906		HSP27_pS82	-0.635606		DDB-1	-0.575916		Gli3	-0.609737
JNK2	-0.449457		DDB-1	-0.466196		DUSP4	-0.636516		TFRC	-0.587626		INPP4b	-0.630827
UQCRC2	-0.470687		NDRG1_pT346	-0.471126		PD-L1	-0.647466		Connexin-43	-0.599336		EphA2_pS897	-0.684037
PKM2	-0.470977		Akt2	-0.486696		b-Catenin	-0.649666		HES1	-0.601036		FN14	-0.722787
cdc25C	-0.472677		Stat3	-0.486736		CD171	-0.655526		AR	-0.601166		Transglutaminase	-0.733447
Mcl-1	-0.487917		Akt	-0.500396		ACC1	-0.699246		PLK1	-0.613386		UQCRC2	-0.733647
Aurora-B	-0.491847		AMPKa_pT172	-0.505126		S6_pS235_S236	-0.723516		NDRG1_pT346	-0.666536		ACC_pS79	-0.742497
RPA32	-0.494447		RRM2	-0.511186		Claudin-7	-0.731026		EphA2_pS897	-0.706236		Glutaminase	-0.809117
PTEN	-0.496317		cdc2_pY15	-0.537366		Notch3	-0.743116		ASNS	-0.742506		HER2	-0.822117
Cyclin-B1	-0.507617		Rad51	-0.544456		FASN	-0.810496		LDHA	-0.777606		b-Catenin	-0.825227
ATM	-0.516377		ACC_pS79	-0.547266		ACC_pS79	-0.824566		B7-H3	-0.846326		p21	-0.846417
MEK1_pS217_S221	-0.539997		Gys	-0.572156		eEF2	-0.841856		ACC1	-0.903826		MTCO1	-0.847367
MSH6	-0.545197		Wee1	-0.579046		Stat3	-0.846796		MMP14	-0.967316		ATP5A	-0.895677
Rb_pS807_S811	-0.553627		Cyclin-B1	-0.640096		Fibronectin	-0.948416		p21	-0.993426		DAPK1_pS308	-0.930557
eEF2	-0.640617		DNMT1	-0.655246		PLK1	-0.956336		MCT4	-1.02532		AR	-1.12738
Histone-H3	-0.650287		cdc25C	-0.673536		S6_pS240_S244	-0.959086		ACC_pS79	-1.10168		Axl	-1.23428
Rad17_pS645	-0.657217		FASN	-0.795736		PKC-a-b-II_pT638_T641	-0.966066		DUSP4	-1.18941		Pdcd4	-1.25286
c-Kit	-0.659097		CDK1_pT14	-0.846456		Pdcd4	-0.978966		FASN	-1.19954		PAI-1	-1.32424
CDK1_pT14	-0.684347		IR-b	-0.867626		p21	-0.980606		Hif-1-alpha	-1.21845		HES1	-1.43263
MAPK_pT202_Y204	-0.728647		Rb_pS807_S811	-0.958876		Notch1	-0.991496		Fibronectin	-1.24717		Fibronectin	-1.54344
IGFBP2	-0.868717		IGFBP2	-1.00726		Cyclin-D3	-1.40404		PAI-1	-1.29484		ARID1A	-1.87571
LDHA	-0.948557		PLK1	-1.36832		IGFBP2	-1.60618		Pdcd4	-1.38865		CD171	-2.64462
