## Supplementary Table 2 for "Auranofin and reactive oxygen species inhibit protein synthesis and regulate the level of the PLK1 protein in Ewing sarcoma cells"

### Sheet: venn_result
Group	Total	Proteins
EW8 HT1080 RD TC71 U2OS	3	AR
		FASN
		PLK1
EW8 HT1080 RD TC71	2	Akt
		4E-BP1_pT37_T46
EW8 RD TC71 U2OS	2	DNMT1
		IGFBP2
EW8 HT1080 TC71 U2OS	1	Mcl-1
EW8 HT1080 RD U2OS	2	Pdcd4
		LDHA
HT1080 RD TC71 U2OS	4	ACC_pS79
		AMPKa_pT172
		Stat3
		PREX1
EW8 RD TC71	5	PKM2
		Rb_pS807_S811
		DUSP6
		cdc25C
		MSH6
EW8 HT1080 TC71	1	Akt2
EW8 TC71 U2OS	1	RRM2
EW8 HT1080 RD	1	PTEN
EW8 RD U2OS	2	Myosin-IIa
		eEF2
HT1080 RD TC71	1	eIF4E_pS209
RD TC71 U2OS	1	TAZ
HT1080 TC71 U2OS	1	Coup-TFII
HT1080 RD U2OS	8	Fibronectin
		p21
		Gli3
		MTCO1
		Cyclin-D3
		B7-H3
		ACC1
		b-Catenin
EW8 TC71	5	CDK1_pT14
		Rad17_pS645
		cdc2_pY15
		Cyclin-B1
		Chk2_pT68
EW8 RD	6	U-Histone-H2B
		LRP6_pS1490
		p70-S6K_pT389
		MSH2
		Aurora-B
		PEA-15
EW8 U2OS	4	Histone-H3
		Axl
		MAPK_pT202_Y204
		UQCRC2
RD TC71	5	p38-MAPK
		KEAP1
		Stat5a
		Aurora-ABC_pT288_pT232_pT198
		Gys
HT1080 TC71	5	NDRG1_pT346
		B-Raf
		Chk1_pS296
		A-Raf
		DDB-1
TC71 U2OS	1	Wee1
HT1080 RD	3	DDR1
		Claudin-7
		DUSP4
RD U2OS	6	WIPI1
		INPP4b
		PRAS40
		PHLPP
		DAPK1_pS308
		CD171
HT1080 U2OS	8	AceCS1
		Cox-IV
		Connexin-43
		PAI-1
		SIRP-alpha
		HES1
		EphA2_pS897
		SDHA
EW8	19	MEK2
		PLC-gamma1
		p70-S6K1
		Rad50
		JNK2
		Myt1
		PAICS
		RPA32
		TTF1
		Rad23A
		c-Kit
		MEK1_pS217_S221
		4E-BP1_pS65
		CD26
		BCL2A1
		KAP1
		TRIM24
		Histone-H3_pS10
		ATM
TC71	9	B-Raf_pS445
		ATR_pS428
		Wee1_pS642
		Aurora-A
		Rad51
		p90RSK_pT573
		Chk1
		IR-b
		GRB7
RD	21	PD-L1
		Notch1
		Akt_pT308
		ZEB1
		HSP27_pS82
		Smad1
		GATA3
		Notch3
		Notch1-cleaved
		VEGFR-2
		EphA2
		PKC-a-b-II_pT638_T641
		S6
		Src_pY527
		FTO
		Tuberin
		Dvl3
		S6_pS235_S236
		GCN5L2
		mTOR_pS2448
		S6_pS240_S244
HT1080	20	FAK
		ULK1_pS757
		Akt2_pS474
		GSK-3a-b_pS21_S9
		PLC-gamma1_pS1248
		LAD1
		Gab2
		Hif-1-alpha
		TFRC
		MIG6
		Atg7
		ASNS
		Pyk2_pY402
		SLC1A5
		VAV1
		MMP14
		VHL
		IDO
		MCT4
		GRB2
U2OS	37	YAP_pS127
		Hexokinase-I
		Bim
		EVI1
		BRD4
		PERK
		FN14
		Bcl2
		Cdc42
		Sox2
		IRS1
		ERCC1
		IGFRb
		Caveolin-1
		E2F1
		CDK9
		Glutamate-D1-2
		Glutaminase
		HER2
		ATP5H
		Slfn11
		PYGB
		MYH11
		ATP5A
		ARID1A
		p44-42-MAPK
		TRAP1
		Ets-1
		Complex-II-Subunit
		Bcl-xL
		XBP-1
		Transglutaminase
		RRM1
		b-Catenin_pT41_S45
		ER-a
		Myosin-IIa_pS1943
		CD49b
